# A deep learning framework for predicting human essential genes from population and functional genomic data

**DOI:** 10.1101/2021.12.21.473690

**Authors:** Troy M. LaPolice, Yi-Fei Huang

## Abstract

Being able to predict essential genes intolerant to loss-of-function (LOF) mutations can dramatically improve our ability to identify genes associated with genetic disorders. Numerous computational methods have recently been developed to predict human essential genes from population genomic data; however, the existing methods have limited power in pinpointing short essential genes due to the sparsity of polymorphisms in the human genome. Here we present an evolution-based deep learning model, DeepLOF, which integrates population and functional genomic data to improve gene essentiality prediction. Compared to previous methods, DeepLOF shows unmatched performance in predicting ClinGen haploinsufficient genes, mouse essential genes, and essential genes in human cell lines. Furthermore, DeepLOF discovers 109 potentially essential genes that are too short to be identified by previous methods. Altogether, DeepLOF is a powerful computational method to aid in the discovery of essential genes.
