## Supplementary Data 3 for "A deep learning framework for predicting human essential genes from population and functional genomic data"

ensembl	DeepLOF_prediction	CoNeS_prediction	LOEUF_prediction	VIRLOF_prediction
ENSG00000004059	TRUE	TRUE	TRUE	TRUE
ENSG00000004848	TRUE	TRUE	FALSE	FALSE
ENSG00000005022	TRUE	TRUE	TRUE	TRUE
ENSG00000005073	TRUE	TRUE	TRUE	TRUE
ENSG00000013297	TRUE	TRUE	FALSE	FALSE
ENSG00000015153	TRUE	TRUE	FALSE	FALSE
ENSG00000018610	TRUE	TRUE	TRUE	TRUE
ENSG00000019549	TRUE	FALSE	FALSE	TRUE
ENSG00000028839	TRUE	FALSE	FALSE	FALSE
ENSG00000029993	TRUE	TRUE	FALSE	FALSE
ENSG00000035862	TRUE	TRUE	FALSE	FALSE
ENSG00000040608	TRUE	FALSE	TRUE	FALSE
ENSG00000042753	TRUE	TRUE	FALSE	TRUE
ENSG00000046647	TRUE	FALSE	TRUE	FALSE
ENSG00000047597	TRUE	TRUE	TRUE	TRUE
ENSG00000048540	TRUE	FALSE	FALSE	TRUE
ENSG00000054598	TRUE	TRUE	TRUE	TRUE
ENSG00000063978	TRUE	FALSE	FALSE	FALSE
ENSG00000067560	TRUE	FALSE	FALSE	TRUE
ENSG00000070087	TRUE	FALSE	FALSE	FALSE
ENSG00000070193	TRUE	FALSE	TRUE	TRUE
ENSG00000070831	TRUE	TRUE	FALSE	TRUE
ENSG00000071082	TRUE	TRUE	FALSE	FALSE
ENSG00000072506	TRUE	TRUE	TRUE	TRUE
ENSG00000077721	TRUE	TRUE	FALSE	TRUE
ENSG00000081154	FALSE	FALSE	FALSE	TRUE
ENSG00000083845	TRUE	TRUE	TRUE	TRUE
ENSG00000086598	TRUE	TRUE	FALSE	TRUE
ENSG00000087494	FALSE	TRUE	FALSE	FALSE
ENSG00000088832	TRUE	FALSE	FALSE	FALSE
ENSG00000088986	TRUE	FALSE	FALSE	FALSE
ENSG00000089486	FALSE	FALSE	FALSE	TRUE
ENSG00000090776	TRUE	TRUE	TRUE	FALSE
ENSG00000091010	TRUE	TRUE	FALSE	FALSE
ENSG00000094916	TRUE	TRUE	FALSE	TRUE
ENSG00000099804	TRUE	TRUE	TRUE	TRUE
ENSG00000099942	FALSE	TRUE	FALSE	FALSE
ENSG00000100027	TRUE	FALSE	FALSE	FALSE
ENSG00000100028	TRUE	TRUE	FALSE	TRUE
ENSG00000100387	TRUE	TRUE	TRUE	TRUE
ENSG00000100410	TRUE	FALSE	FALSE	TRUE
ENSG00000100528	TRUE	FALSE	FALSE	FALSE
ENSG00000100632	TRUE	TRUE	FALSE	TRUE
ENSG00000100804	TRUE	FALSE	TRUE	FALSE
ENSG00000101152	TRUE	TRUE	FALSE	TRUE
ENSG00000101189	TRUE	TRUE	FALSE	TRUE
ENSG00000101421	TRUE	TRUE	TRUE	TRUE
ENSG00000101888	TRUE	FALSE	FALSE	FALSE
ENSG00000101911	TRUE	TRUE	TRUE	TRUE
ENSG00000101928	TRUE	TRUE	FALSE	TRUE
ENSG00000102030	TRUE	TRUE	FALSE	TRUE
ENSG00000102096	TRUE	TRUE	TRUE	FALSE
ENSG00000102100	TRUE	TRUE	FALSE	FALSE
ENSG00000102103	TRUE	TRUE	FALSE	TRUE
ENSG00000102104	TRUE	TRUE	TRUE	FALSE
ENSG00000102145	TRUE	TRUE	TRUE	TRUE
ENSG00000102218	TRUE	TRUE	TRUE	FALSE
ENSG00000102239	TRUE	TRUE	TRUE	FALSE
ENSG00000102245	FALSE	TRUE	FALSE	FALSE
ENSG00000102309	FALSE	TRUE	FALSE	FALSE
ENSG00000102678	TRUE	TRUE	TRUE	TRUE
ENSG00000102898	TRUE	TRUE	TRUE	TRUE
ENSG00000103241	TRUE	TRUE	TRUE	TRUE
ENSG00000104140	FALSE	TRUE	FALSE	FALSE
ENSG00000104432	FALSE	TRUE	FALSE	FALSE
ENSG00000104490	TRUE	FALSE	FALSE	FALSE
ENSG00000105193	TRUE	FALSE	FALSE	FALSE
ENSG00000105372	TRUE	TRUE	FALSE	FALSE
ENSG00000105649	TRUE	TRUE	TRUE	TRUE
ENSG00000105887	TRUE	TRUE	FALSE	TRUE
ENSG00000106031	TRUE	TRUE	TRUE	FALSE
ENSG00000107223	TRUE	TRUE	FALSE	FALSE
ENSG00000107807	FALSE	TRUE	FALSE	FALSE
ENSG00000107859	TRUE	TRUE	FALSE	FALSE
ENSG00000108294	TRUE	FALSE	TRUE	FALSE
ENSG00000108518	TRUE	FALSE	FALSE	FALSE
ENSG00000108924	TRUE	TRUE	TRUE	TRUE
ENSG00000109099	TRUE	FALSE	FALSE	FALSE
ENSG00000109132	TRUE	TRUE	TRUE	TRUE
ENSG00000109332	TRUE	FALSE	FALSE	FALSE
ENSG00000109475	TRUE	FALSE	FALSE	FALSE
ENSG00000111269	TRUE	FALSE	FALSE	TRUE
ENSG00000111875	TRUE	FALSE	FALSE	TRUE
ENSG00000112137	FALSE	TRUE	FALSE	FALSE
ENSG00000112245	TRUE	FALSE	FALSE	FALSE
ENSG00000112306	TRUE	FALSE	FALSE	TRUE
ENSG00000112335	TRUE	FALSE	FALSE	FALSE
ENSG00000113068	FALSE	TRUE	FALSE	FALSE
ENSG00000113387	TRUE	FALSE	FALSE	TRUE
ENSG00000113558	TRUE	FALSE	FALSE	FALSE
ENSG00000114315	TRUE	TRUE	FALSE	FALSE
ENSG00000114503	TRUE	FALSE	FALSE	FALSE
ENSG00000114784	TRUE	FALSE	FALSE	FALSE
ENSG00000114850	FALSE	TRUE	FALSE	FALSE
ENSG00000114854	TRUE	FALSE	FALSE	TRUE
ENSG00000114978	TRUE	TRUE	TRUE	TRUE
ENSG00000115268	TRUE	TRUE	FALSE	TRUE
ENSG00000115541	TRUE	FALSE	FALSE	FALSE
ENSG00000115738	TRUE	FALSE	FALSE	FALSE
ENSG00000115756	TRUE	TRUE	FALSE	TRUE
ENSG00000116030	TRUE	TRUE	FALSE	FALSE
ENSG00000116667	FALSE	TRUE	FALSE	FALSE
ENSG00000117318	TRUE	FALSE	FALSE	FALSE
ENSG00000117505	TRUE	FALSE	FALSE	TRUE
ENSG00000118181	TRUE	TRUE	FALSE	TRUE
ENSG00000118363	TRUE	FALSE	FALSE	FALSE
ENSG00000118526	TRUE	FALSE	FALSE	FALSE
ENSG00000119138	TRUE	TRUE	FALSE	TRUE
ENSG00000119801	TRUE	FALSE	FALSE	FALSE
ENSG00000119919	TRUE	TRUE	TRUE	TRUE
ENSG00000120280	FALSE	TRUE	FALSE	FALSE
ENSG00000120533	TRUE	TRUE	FALSE	TRUE
ENSG00000120656	TRUE	FALSE	TRUE	TRUE
ENSG00000120727	TRUE	FALSE	FALSE	FALSE
ENSG00000120963	TRUE	FALSE	FALSE	FALSE
ENSG00000121579	TRUE	FALSE	FALSE	FALSE
ENSG00000121905	TRUE	TRUE	FALSE	FALSE
ENSG00000121966	TRUE	FALSE	FALSE	FALSE
ENSG00000122042	TRUE	FALSE	FALSE	FALSE
ENSG00000122180	TRUE	FALSE	FALSE	FALSE
ENSG00000122565	TRUE	FALSE	FALSE	TRUE
ENSG00000122644	TRUE	TRUE	FALSE	FALSE
ENSG00000122691	TRUE	FALSE	FALSE	FALSE
ENSG00000123091	TRUE	FALSE	FALSE	FALSE
ENSG00000123560	TRUE	TRUE	FALSE	TRUE
ENSG00000123562	TRUE	TRUE	FALSE	FALSE
ENSG00000123570	TRUE	TRUE	FALSE	FALSE
ENSG00000123595	TRUE	TRUE	FALSE	FALSE
ENSG00000123728	TRUE	FALSE	FALSE	FALSE
ENSG00000124171	TRUE	FALSE	FALSE	FALSE
ENSG00000124225	FALSE	FALSE	TRUE	FALSE
ENSG00000124479	TRUE	TRUE	FALSE	FALSE
ENSG00000124562	TRUE	FALSE	FALSE	TRUE
ENSG00000124766	TRUE	TRUE	FALSE	FALSE
ENSG00000124785	FALSE	TRUE	FALSE	FALSE
ENSG00000125249	TRUE	FALSE	FALSE	TRUE
ENSG00000125285	TRUE	TRUE	FALSE	FALSE
ENSG00000125352	TRUE	FALSE	FALSE	TRUE
ENSG00000125356	TRUE	FALSE	FALSE	FALSE
ENSG00000125691	TRUE	FALSE	FALSE	FALSE
ENSG00000125743	TRUE	TRUE	FALSE	TRUE
ENSG00000126062	FALSE	TRUE	FALSE	FALSE
ENSG00000126756	TRUE	TRUE	FALSE	FALSE
ENSG00000126767	TRUE	FALSE	TRUE	TRUE
ENSG00000126903	TRUE	FALSE	FALSE	FALSE
ENSG00000126945	TRUE	TRUE	TRUE	TRUE
ENSG00000126953	TRUE	FALSE	FALSE	FALSE
ENSG00000126970	TRUE	TRUE	FALSE	FALSE
ENSG00000127528	TRUE	FALSE	FALSE	FALSE
ENSG00000128245	TRUE	TRUE	FALSE	TRUE
ENSG00000128989	FALSE	TRUE	FALSE	FALSE
ENSG00000129128	TRUE	TRUE	FALSE	FALSE
ENSG00000129559	TRUE	FALSE	FALSE	TRUE
ENSG00000129965	FALSE	FALSE	FALSE	TRUE
ENSG00000130066	TRUE	TRUE	FALSE	TRUE
ENSG00000130222	TRUE	FALSE	FALSE	FALSE
ENSG00000130255	TRUE	FALSE	FALSE	FALSE
ENSG00000130311	TRUE	TRUE	TRUE	TRUE
ENSG00000130522	TRUE	TRUE	FALSE	FALSE
ENSG00000130675	FALSE	TRUE	FALSE	FALSE
ENSG00000130725	TRUE	FALSE	FALSE	TRUE
ENSG00000131188	FALSE	TRUE	FALSE	FALSE
ENSG00000131469	TRUE	FALSE	FALSE	FALSE
ENSG00000131634	TRUE	FALSE	FALSE	FALSE
ENSG00000131931	FALSE	TRUE	FALSE	TRUE
ENSG00000132432	TRUE	FALSE	FALSE	FALSE
ENSG00000132507	TRUE	FALSE	FALSE	TRUE
ENSG00000132661	TRUE	TRUE	FALSE	FALSE
ENSG00000133112	TRUE	FALSE	FALSE	FALSE
ENSG00000133433	FALSE	TRUE	FALSE	FALSE
ENSG00000133639	TRUE	FALSE	FALSE	FALSE
ENSG00000134259	TRUE	FALSE	FALSE	FALSE
ENSG00000134419	TRUE	TRUE	FALSE	TRUE
ENSG00000134594	TRUE	FALSE	FALSE	FALSE
ENSG00000134597	TRUE	FALSE	TRUE	FALSE
ENSG00000134717	TRUE	FALSE	FALSE	FALSE
ENSG00000135638	TRUE	TRUE	FALSE	TRUE
ENSG00000135643	TRUE	TRUE	TRUE	TRUE
ENSG00000136379	TRUE	TRUE	TRUE	TRUE
ENSG00000136485	TRUE	TRUE	TRUE	TRUE
ENSG00000136942	TRUE	FALSE	FALSE	FALSE
ENSG00000137309	TRUE	FALSE	FALSE	TRUE
ENSG00000138083	TRUE	TRUE	TRUE	TRUE
ENSG00000138136	TRUE	FALSE	FALSE	FALSE
ENSG00000138326	TRUE	TRUE	FALSE	FALSE
ENSG00000139112	TRUE	TRUE	FALSE	TRUE
ENSG00000139343	TRUE	FALSE	FALSE	TRUE
ENSG00000139352	TRUE	FALSE	FALSE	FALSE
ENSG00000139800	FALSE	TRUE	FALSE	FALSE
ENSG00000140285	FALSE	TRUE	FALSE	FALSE
ENSG00000140319	TRUE	FALSE	FALSE	TRUE
ENSG00000141150	FALSE	FALSE	FALSE	TRUE
ENSG00000141232	TRUE	FALSE	TRUE	TRUE
ENSG00000142409	TRUE	TRUE	FALSE	FALSE
ENSG00000142534	TRUE	TRUE	TRUE	FALSE
ENSG00000142700	FALSE	TRUE	FALSE	FALSE
ENSG00000143013	TRUE	FALSE	FALSE	TRUE
ENSG00000143761	TRUE	TRUE	FALSE	TRUE
ENSG00000143867	TRUE	TRUE	FALSE	TRUE
ENSG00000143878	TRUE	FALSE	FALSE	FALSE
ENSG00000143933	TRUE	FALSE	FALSE	TRUE
ENSG00000143947	TRUE	FALSE	FALSE	TRUE
ENSG00000143977	TRUE	FALSE	FALSE	TRUE
ENSG00000144227	FALSE	TRUE	FALSE	TRUE
ENSG00000144713	TRUE	FALSE	FALSE	FALSE
ENSG00000145335	FALSE	TRUE	FALSE	FALSE
ENSG00000145741	TRUE	TRUE	FALSE	FALSE
ENSG00000146278	TRUE	TRUE	FALSE	FALSE
ENSG00000146676	TRUE	TRUE	FALSE	FALSE
ENSG00000147027	FALSE	TRUE	FALSE	FALSE
ENSG00000147123	FALSE	TRUE	FALSE	FALSE
ENSG00000147155	TRUE	TRUE	TRUE	TRUE
ENSG00000147164	TRUE	TRUE	FALSE	FALSE
ENSG00000147224	TRUE	TRUE	FALSE	TRUE
ENSG00000147403	TRUE	FALSE	FALSE	TRUE
ENSG00000147571	FALSE	TRUE	FALSE	FALSE
ENSG00000147926	FALSE	TRUE	FALSE	FALSE
ENSG00000148704	FALSE	TRUE	FALSE	FALSE
ENSG00000149806	TRUE	FALSE	FALSE	TRUE
ENSG00000149948	TRUE	TRUE	FALSE	TRUE
ENSG00000151729	TRUE	TRUE	FALSE	FALSE
ENSG00000152192	TRUE	TRUE	FALSE	TRUE
ENSG00000153094	FALSE	TRUE	FALSE	FALSE
ENSG00000153443	TRUE	FALSE	FALSE	FALSE
ENSG00000155366	TRUE	FALSE	FALSE	TRUE
ENSG00000155876	TRUE	FALSE	FALSE	FALSE
ENSG00000155959	TRUE	TRUE	FALSE	FALSE
ENSG00000155961	TRUE	TRUE	FALSE	TRUE
ENSG00000156127	TRUE	TRUE	FALSE	TRUE
ENSG00000156298	FALSE	FALSE	FALSE	TRUE
ENSG00000156427	TRUE	FALSE	FALSE	FALSE
ENSG00000156482	TRUE	TRUE	FALSE	TRUE
ENSG00000156603	FALSE	TRUE	FALSE	FALSE
ENSG00000156925	TRUE	TRUE	FALSE	TRUE
ENSG00000156959	TRUE	FALSE	FALSE	FALSE
ENSG00000157600	TRUE	FALSE	TRUE	TRUE
ENSG00000158186	TRUE	TRUE	FALSE	TRUE
ENSG00000158526	TRUE	FALSE	FALSE	FALSE
ENSG00000158815	TRUE	TRUE	TRUE	TRUE
ENSG00000158985	TRUE	TRUE	FALSE	FALSE
ENSG00000160014	TRUE	TRUE	FALSE	TRUE
ENSG00000160075	TRUE	FALSE	FALSE	TRUE
ENSG00000161016	TRUE	TRUE	TRUE	TRUE
ENSG00000161326	FALSE	FALSE	FALSE	TRUE
ENSG00000161547	TRUE	TRUE	FALSE	FALSE
ENSG00000161970	TRUE	TRUE	FALSE	TRUE
ENSG00000162188	TRUE	FALSE	FALSE	FALSE
ENSG00000162385	TRUE	FALSE	FALSE	TRUE
ENSG00000162704	TRUE	TRUE	FALSE	FALSE
ENSG00000162734	TRUE	FALSE	FALSE	FALSE
ENSG00000163032	TRUE	FALSE	FALSE	TRUE
ENSG00000163064	TRUE	TRUE	FALSE	FALSE
ENSG00000163320	TRUE	TRUE	FALSE	FALSE
ENSG00000163599	TRUE	TRUE	TRUE	TRUE
ENSG00000163683	TRUE	FALSE	FALSE	FALSE
ENSG00000163882	TRUE	FALSE	FALSE	FALSE
ENSG00000164104	TRUE	TRUE	TRUE	TRUE
ENSG00000164107	TRUE	FALSE	FALSE	FALSE
ENSG00000164587	TRUE	TRUE	FALSE	TRUE
ENSG00000164604	TRUE	TRUE	FALSE	FALSE
ENSG00000164778	TRUE	TRUE	FALSE	FALSE
ENSG00000164920	TRUE	FALSE	FALSE	FALSE
ENSG00000164967	FALSE	TRUE	FALSE	FALSE
ENSG00000165175	FALSE	TRUE	FALSE	FALSE
ENSG00000165312	FALSE	TRUE	FALSE	FALSE
ENSG00000165376	TRUE	TRUE	FALSE	FALSE
ENSG00000165424	TRUE	TRUE	TRUE	FALSE
ENSG00000165502	TRUE	FALSE	FALSE	FALSE
ENSG00000165527	TRUE	TRUE	FALSE	FALSE
ENSG00000165704	TRUE	TRUE	TRUE	TRUE
ENSG00000165985	TRUE	FALSE	FALSE	FALSE
ENSG00000166337	TRUE	FALSE	FALSE	FALSE
ENSG00000166407	FALSE	TRUE	FALSE	FALSE
ENSG00000166441	TRUE	TRUE	FALSE	TRUE
ENSG00000166562	TRUE	FALSE	FALSE	TRUE
ENSG00000166923	TRUE	FALSE	FALSE	FALSE
ENSG00000167074	TRUE	TRUE	FALSE	FALSE
ENSG00000167088	TRUE	TRUE	FALSE	TRUE
ENSG00000167526	TRUE	FALSE	TRUE	FALSE
ENSG00000167635	TRUE	TRUE	TRUE	TRUE
ENSG00000167685	FALSE	TRUE	FALSE	FALSE
ENSG00000167797	TRUE	TRUE	FALSE	FALSE
ENSG00000168175	FALSE	TRUE	FALSE	FALSE
ENSG00000168269	FALSE	TRUE	FALSE	FALSE
ENSG00000168505	TRUE	TRUE	FALSE	FALSE
ENSG00000168772	TRUE	FALSE	FALSE	TRUE
ENSG00000168875	TRUE	TRUE	FALSE	FALSE
ENSG00000168993	FALSE	TRUE	FALSE	FALSE
ENSG00000169427	TRUE	TRUE	TRUE	TRUE
ENSG00000169446	TRUE	TRUE	FALSE	FALSE
ENSG00000169562	TRUE	TRUE	FALSE	TRUE
ENSG00000169564	TRUE	TRUE	FALSE	TRUE
ENSG00000169926	TRUE	FALSE	FALSE	FALSE
ENSG00000169976	TRUE	FALSE	FALSE	FALSE
ENSG00000170035	TRUE	FALSE	FALSE	TRUE
ENSG00000170091	FALSE	TRUE	FALSE	FALSE
ENSG00000170142	TRUE	FALSE	FALSE	TRUE
ENSG00000170296	TRUE	FALSE	FALSE	FALSE
ENSG00000170315	TRUE	FALSE	FALSE	FALSE
ENSG00000170370	TRUE	TRUE	TRUE	TRUE
ENSG00000170577	TRUE	TRUE	TRUE	TRUE
ENSG00000170608	FALSE	TRUE	FALSE	FALSE
ENSG00000170889	TRUE	TRUE	FALSE	TRUE
ENSG00000170989	TRUE	FALSE	FALSE	FALSE
ENSG00000171155	TRUE	FALSE	FALSE	FALSE
ENSG00000171223	TRUE	TRUE	FALSE	TRUE
ENSG00000171450	TRUE	TRUE	FALSE	FALSE
ENSG00000171532	TRUE	TRUE	TRUE	FALSE
ENSG00000171552	TRUE	TRUE	TRUE	TRUE
ENSG00000171604	TRUE	TRUE	FALSE	TRUE
ENSG00000171863	TRUE	TRUE	TRUE	TRUE
ENSG00000171956	TRUE	TRUE	FALSE	FALSE
ENSG00000172005	FALSE	TRUE	FALSE	FALSE
ENSG00000172057	FALSE	TRUE	FALSE	FALSE
ENSG00000172115	TRUE	FALSE	FALSE	FALSE
ENSG00000172216	TRUE	FALSE	FALSE	FALSE
ENSG00000172757	TRUE	FALSE	FALSE	FALSE
ENSG00000172809	TRUE	TRUE	FALSE	TRUE
ENSG00000173598	TRUE	FALSE	FALSE	TRUE
ENSG00000173674	TRUE	TRUE	FALSE	TRUE
ENSG00000173812	TRUE	TRUE	FALSE	TRUE
ENSG00000174740	TRUE	TRUE	FALSE	FALSE
ENSG00000174871	TRUE	TRUE	TRUE	TRUE
ENSG00000175155	TRUE	FALSE	TRUE	TRUE
ENSG00000175334	TRUE	FALSE	FALSE	FALSE
ENSG00000175489	FALSE	FALSE	TRUE	FALSE
ENSG00000175505	TRUE	FALSE	TRUE	FALSE
ENSG00000175895	TRUE	TRUE	FALSE	TRUE
ENSG00000175970	FALSE	TRUE	FALSE	FALSE
ENSG00000176165	TRUE	TRUE	TRUE	TRUE
ENSG00000176428	FALSE	TRUE	FALSE	FALSE
ENSG00000176749	TRUE	TRUE	FALSE	TRUE
ENSG00000177105	TRUE	FALSE	FALSE	FALSE
ENSG00000177606	TRUE	FALSE	FALSE	FALSE
ENSG00000177732	TRUE	TRUE	FALSE	FALSE
ENSG00000177733	TRUE	TRUE	FALSE	TRUE
ENSG00000177889	TRUE	FALSE	FALSE	TRUE
ENSG00000177954	TRUE	FALSE	FALSE	FALSE
ENSG00000178093	FALSE	TRUE	FALSE	FALSE
ENSG00000178307	TRUE	TRUE	FALSE	FALSE
ENSG00000178573	TRUE	TRUE	FALSE	FALSE
ENSG00000178919	FALSE	TRUE	FALSE	FALSE
ENSG00000179111	FALSE	TRUE	FALSE	FALSE
ENSG00000179195	TRUE	FALSE	FALSE	FALSE
ENSG00000179388	TRUE	TRUE	TRUE	TRUE
ENSG00000179431	FALSE	TRUE	TRUE	FALSE
ENSG00000179796	TRUE	FALSE	FALSE	FALSE
ENSG00000179833	TRUE	FALSE	FALSE	FALSE
ENSG00000180447	FALSE	TRUE	FALSE	FALSE
ENSG00000180879	FALSE	TRUE	FALSE	FALSE
ENSG00000181449	TRUE	TRUE	FALSE	TRUE
ENSG00000181467	TRUE	FALSE	FALSE	FALSE
ENSG00000181588	TRUE	TRUE	FALSE	FALSE
ENSG00000181656	TRUE	TRUE	FALSE	TRUE
ENSG00000181704	TRUE	FALSE	FALSE	FALSE
ENSG00000181788	TRUE	TRUE	FALSE	TRUE
ENSG00000181826	FALSE	FALSE	TRUE	FALSE
ENSG00000182004	TRUE	TRUE	FALSE	TRUE
ENSG00000182195	TRUE	FALSE	FALSE	FALSE
ENSG00000182287	TRUE	TRUE	FALSE	TRUE
ENSG00000182492	FALSE	TRUE	FALSE	FALSE
ENSG00000182512	FALSE	TRUE	FALSE	FALSE
ENSG00000182899	TRUE	FALSE	FALSE	TRUE
ENSG00000182968	TRUE	TRUE	FALSE	FALSE
ENSG00000183072	FALSE	TRUE	TRUE	TRUE
ENSG00000183684	TRUE	TRUE	FALSE	FALSE
ENSG00000183691	TRUE	TRUE	FALSE	TRUE
ENSG00000183770	TRUE	TRUE	FALSE	FALSE
ENSG00000184113	FALSE	FALSE	FALSE	TRUE
ENSG00000184194	TRUE	TRUE	FALSE	TRUE
ENSG00000184221	FALSE	TRUE	FALSE	FALSE
ENSG00000184261	TRUE	TRUE	FALSE	FALSE
ENSG00000184481	FALSE	TRUE	FALSE	FALSE
ENSG00000184524	FALSE	TRUE	FALSE	FALSE
ENSG00000184557	TRUE	FALSE	FALSE	FALSE
ENSG00000184845	TRUE	TRUE	TRUE	TRUE
ENSG00000185129	TRUE	TRUE	TRUE	TRUE
ENSG00000185236	TRUE	TRUE	FALSE	FALSE
ENSG00000185262	TRUE	FALSE	FALSE	FALSE
ENSG00000185650	TRUE	FALSE	FALSE	FALSE
ENSG00000185651	TRUE	TRUE	FALSE	TRUE
ENSG00000185668	TRUE	TRUE	FALSE	FALSE
ENSG00000185818	TRUE	TRUE	FALSE	FALSE
ENSG00000185883	TRUE	TRUE	FALSE	FALSE
ENSG00000186187	TRUE	FALSE	FALSE	FALSE
ENSG00000186468	TRUE	TRUE	FALSE	TRUE
ENSG00000186469	TRUE	FALSE	FALSE	FALSE
ENSG00000186767	TRUE	TRUE	FALSE	FALSE
ENSG00000187140	FALSE	TRUE	FALSE	FALSE
ENSG00000187416	FALSE	TRUE	FALSE	TRUE
ENSG00000187559	FALSE	TRUE	FALSE	FALSE
ENSG00000187866	TRUE	FALSE	FALSE	FALSE
ENSG00000188042	TRUE	TRUE	FALSE	FALSE
ENSG00000188529	FALSE	TRUE	FALSE	FALSE
ENSG00000188612	TRUE	FALSE	FALSE	TRUE
ENSG00000188620	TRUE	FALSE	FALSE	FALSE
ENSG00000196262	TRUE	FALSE	FALSE	FALSE
ENSG00000196565	TRUE	TRUE	FALSE	FALSE
ENSG00000196715	TRUE	TRUE	FALSE	FALSE
ENSG00000196767	TRUE	TRUE	FALSE	FALSE
ENSG00000197063	TRUE	TRUE	FALSE	FALSE
ENSG00000197406	TRUE	TRUE	FALSE	FALSE
ENSG00000197461	TRUE	FALSE	FALSE	FALSE
ENSG00000197714	TRUE	TRUE	FALSE	FALSE
ENSG00000197728	TRUE	TRUE	FALSE	TRUE
ENSG00000198034	TRUE	TRUE	TRUE	TRUE
ENSG00000198242	TRUE	TRUE	FALSE	TRUE
ENSG00000198435	TRUE	FALSE	FALSE	FALSE
ENSG00000198455	TRUE	TRUE	TRUE	FALSE
ENSG00000198517	TRUE	TRUE	FALSE	FALSE
ENSG00000198523	TRUE	FALSE	FALSE	FALSE
ENSG00000198668	TRUE	TRUE	TRUE	TRUE
ENSG00000198830	FALSE	TRUE	FALSE	FALSE
ENSG00000198889	TRUE	FALSE	TRUE	FALSE
ENSG00000198914	TRUE	TRUE	FALSE	TRUE
ENSG00000198918	TRUE	FALSE	FALSE	FALSE
ENSG00000203618	FALSE	TRUE	FALSE	FALSE
ENSG00000204065	FALSE	TRUE	FALSE	FALSE
ENSG00000204103	TRUE	FALSE	FALSE	TRUE
ENSG00000204116	TRUE	TRUE	FALSE	FALSE
ENSG00000204220	TRUE	FALSE	TRUE	TRUE
ENSG00000204271	TRUE	TRUE	FALSE	FALSE
ENSG00000204366	TRUE	TRUE	TRUE	TRUE
ENSG00000204849	FALSE	TRUE	FALSE	FALSE
ENSG00000205155	TRUE	FALSE	FALSE	FALSE
ENSG00000205269	TRUE	TRUE	FALSE	FALSE
ENSG00000205659	TRUE	FALSE	FALSE	TRUE
ENSG00000211584	FALSE	TRUE	FALSE	FALSE
ENSG00000212864	FALSE	TRUE	FALSE	FALSE
ENSG00000213024	FALSE	FALSE	TRUE	FALSE
ENSG00000214114	TRUE	FALSE	FALSE	FALSE
ENSG00000214290	FALSE	TRUE	FALSE	FALSE
ENSG00000214357	FALSE	TRUE	FALSE	FALSE
ENSG00000215218	TRUE	TRUE	FALSE	FALSE
ENSG00000215397	TRUE	FALSE	FALSE	TRUE
ENSG00000217236	TRUE	TRUE	TRUE	FALSE
ENSG00000220205	FALSE	TRUE	FALSE	TRUE
ENSG00000221823	TRUE	FALSE	FALSE	FALSE
ENSG00000221869	FALSE	TRUE	FALSE	FALSE
ENSG00000221983	TRUE	FALSE	FALSE	FALSE
ENSG00000223953	FALSE	TRUE	FALSE	FALSE
ENSG00000232119	TRUE	FALSE	FALSE	TRUE
ENSG00000233927	TRUE	FALSE	FALSE	FALSE
ENSG00000235608	FALSE	TRUE	FALSE	FALSE
ENSG00000239887	FALSE	FALSE	TRUE	FALSE
ENSG00000241489	FALSE	TRUE	TRUE	FALSE
ENSG00000242013	FALSE	TRUE	FALSE	TRUE
ENSG00000245848	FALSE	TRUE	FALSE	FALSE
ENSG00000253276	TRUE	TRUE	FALSE	FALSE
ENSG00000254999	TRUE	FALSE	FALSE	FALSE
ENSG00000263203	TRUE	FALSE	FALSE	FALSE
ENSG00000264364	TRUE	FALSE	FALSE	FALSE
